# Sox9^EGFP^ defines biliary epithelial heterogeneity downstream of Yap activity

**DOI:** 10.1101/2020.05.28.113522

**Authors:** Deepthi Y Tulasi, Diego Martinez Castaneda, Kortney Wager, Karel P Alcedo, Jesse R Raab, Adam D Gracz

## Abstract

Intrahepatic bile ducts are lined by biliary epithelial cells (BECs). However, defining the genetic heterogeneity of BECs remains challenging, and tools for identifying BEC subpopulations are limited. Here, we characterize Sox9^EGFP^ transgene expression in the liver and demonstrate that GFP expression levels are associated with distinct cell types. BECs express “low” or “high” levels of GFP, while periportal hepatocytes express “sublow” GFP. Sox9^EGFP^ distribution varies by duct size, with GFP^high^ BECs found at greater numbers in smaller ducts. RNA-seq reveals distinct gene expression signatures for Sox9^EGFP^ populations and enrichment of Notch and Yap signaling in GFP^low^ and GFP^high^ BECs. All GFP^+^ populations are capable of forming organoids, but demonstrate interpopulation differences in organoid survival and size, dependent on media conditions. Organoids derived from Sox9^EGFP^ populations also demonstrate differential activation of HNF4A protein in hepatocyte media conditions, suggesting variable potency in BEC subpopulations. We find that Yap signaling is required to maintain *Sox9* expression in biliary organoids, and that bile acids are insufficient to induce Yap activity or *Sox9 in vivo* and *in vitro*. Our data demonstrate that Sox9^EGFP^ levels provide a readout of Yap activity and delineate BEC heterogeneity, providing a tool for assaying subpopulation-specific cellular function in the liver.
