## Supplemental Table 4 for "Sox9^EGFP^ defines biliary epithelial heterogeneity downstream of Yap activity"

### Sheet: Sheet1
Supplemental Table 4: Taqman probes
probe name	assay ID
18S	Hs99999901_s1
Sox9	Mm00448840_m1
Hnf4a	Mm01247712_m1
Tnf	Mm00443258_m1
Krt19	Mm00492980_m1
Cyr61	Mm00487498_m1
Spp1	Mm00436767_m1
Hes1	Mm01342805_m1
Cyp51	Mm00490968_m1
Klf6	Mm00516184_m1
Il6	Mm00446190_m1
Gadd45b	Mm00435123_m1
Ccnd1	Mm00432359_m1
Myc	Mm00487804_m1
Abcc1	Mm00456156_m1
Apoe	Mm01307193_g1
Cox2	Mm03294838_g1
Ldha	Mm01612132_g1
Nr0b2	Mm00442278_m1
RT-qPCR primers
Sox9 e2-i2 forward	ACGGAACAGACTCACATCTCTC
Sox e2-i2 reverse	GGCACCTTAAGAGTGTGCCAG
