## Supplemental Table 3 for "Sox9^EGFP^ defines biliary epithelial heterogeneity downstream of Yap activity"

### Sheet: Sheet1
Supplemental Table 3: Antibodies
antigen	manufacturer	species	application	catalog number/clone	dilution factor	conjugated fluorophore	primary/secondary
CD31	Biolegend	Rat	flow cytometry/FACS	MEC13.3	1:100	APC	primary
CD45	Biolegend	Rat	flow cytometry/FACS	30F-11	1:100	APC	primary
CD326	Biolegend	Rat	flow cytometry/FACS	G8.8	1:100	APC/Cy7	primary
SOX9	Millipore	Rabbit	immunofluorescence	AB5535	1:1000	NA	primary
HNF4A	Santa Cruz Biotechnology	Goat	immunofluorescence	sc-6556	1:500	NA	primary
VIM	Thermo Fisher	Chicken	immunofluorescence	PA1-16759	1:200	NA	primary
K19	Abcam	Rabbit	immunofluorescence	EP1580Y	1:200	AlexaFluor647	primary
goat IgG	Jackson ImmunoResearch	Donkey	immunofluorescence - whole mount	705-165-147	1:500	Cy3	secondary
rabbit IgG	Thermo Fisher	Donkey	immunofluorescence - whole mount	A31573	1:500	AlexaFluor647	seconday
chicken IgY	Thermo Fisher	Goat	immunofluorescence	A11041	1:500	AlexaFluor568	secondary
