## Supplemental Table 2 for "Sox9^EGFP^ defines biliary epithelial heterogeneity downstream of Yap activity"

### Sheet: Tulasi_etal_Supplemental Table 
Supplemental Table 2. p values for gene set signature scores
signature	group1	group2	p.value
BEC	Sub	Neg	0.00207372
BEC	Low	Neg	0.000117
BEC	High	Neg	4.46e-05
BEC	Low	Sub	0.0123193
BEC	High	Sub	0.00130281
BEC	High	Low	0.0738932
Hepatocyte	Sub	Neg	3.19e-05
Hepatocyte	Low	Neg	7.4e-06
Hepatocyte	High	Neg	7.93e-06
Hepatocyte	Low	Sub	0.00888912
Hepatocyte	High	Sub	0.0450887
Hepatocyte	High	Low	0.255621
Notch	Sub	Neg	0.00268714
Notch	Low	Neg	3.16e-05
Notch	High	Neg	3.16e-05
Notch	Low	Sub	0.00109258
Notch	High	Sub	0.000671
Notch	High	Low	0.523427
Yap	Sub	Neg	0.163626
Yap	Low	Neg	0.0264919
Yap	High	Neg	0.0167396
Yap	Low	Sub	0.163626
Yap	High	Sub	0.0775709
Yap	High	Low	0.439765
