## Supplemental Table 1 for "Sox9^EGFP^ defines biliary epithelial heterogeneity downstream of Yap activity"

### Sheet: Sheet1
Supplemental Table 1: Genes upregulated in a single Sox9EGFP population by RNA-seq
gene name	baseMean	log2FoldChange	lfcSE	stat	pvalue	padj	GFP population
0610010K14Rik	64.4433	7.22656	2.0194	3.57858	0.000345472	0.00751445	N
1700012D14Rik	23.6552	4.72465	1.19088	3.96736	7.26731e-05	0.0023832	N
1700030C10Rik	90.5258	8.53742	2.17913	3.9178	8.93596e-05	0.00271565	N
1700094M23Rik	80.8127	8.45294	2.17915	3.879	0.000104886	0.00306819	N
2810408I11Rik	21.4368	7.40687	2.1796	3.39827	0.000678136	0.0127076	N
4930503L19Rik	57.4206	7.8979	2.14045	3.68983	0.000224406	0.00535202	N
4930554G24Rik	44.4857	7.99411	2.17929	3.66822	0.00024425	0.00567781	N
9330020H09Rik	83.6222	8.47859	2.17915	3.89079	9.99204e-05	0.00295919	N
9330161L09Rik	64.2625	8.89765	2.10309	4.23076	2.32901e-05	0.00094745	N
A530064D06Rik	58.6253	6.37289	1.59661	3.99153	6.56492e-05	0.00222448	N
A930004D18Rik	78.5867	8.43203	2.17916	3.8694	0.000109103	0.00315174	N
Abi3	186.651	6.83547	1.86736	3.6605	0.000251724	0.00583047	N
AC142112.1	89.3847	8.52801	2.17914	3.91348	9.09746e-05	0.00275172	N
Ackr2	57.2614	8.02505	2.12137	3.78295	0.000154982	0.00401671	N
Ackr4	38.0866	7.87133	2.17934	3.61179	0.000304088	0.006834	N
Adam23	5453.51	5.47261	1.53795	3.55838	0.00037315	0.00788205	N
Adam4	18.1169	7.26868	2.17971	3.3347	0.00085391	0.0153972	N
Adamts18	33.5364	7.13562	2.13503	3.34216	0.000831294	0.0150299	N
Adamts7	238.539	6.6498	1.88057	3.53605	0.000406157	0.00834049	N
Adgrb3	40.8836	7.92773	2.17932	3.63771	0.00027507	0.00631433	N
Adgrf5	10841.5	4.4011	1.20878	3.64094	0.000271641	0.00624677	N
Adgrl4	2372.44	6.20838	1.51726	4.09185	4.27947e-05	0.00158538	N
Adh6b	57.3297	8.08516	2.112	3.8282	0.000129082	0.00359165	N
Akr1b8	116.563	7.28102	1.89371	3.84485	0.000120628	0.00340807	N
Alms1-ps1	35.94	7.82544	2.17936	3.5907	0.000329785	0.00729013	N
Ang	32.5475	7.74611	2.1794	3.55424	0.000379073	0.0079494	N
Apol7e	13.2874	7.0125	2.17995	3.21681	0.00129622	0.0215284	N
Asb4	251.695	6.22695	1.87321	3.32422	0.000886676	0.0158612	N
Atp2b4	1954.58	3.29781	1.10011	2.99772	0.00272011	0.0394216	N
Atp6v1g2	17.931	8.02628	2.03287	3.94825	7.87239e-05	0.0025174	N
B230206I08Rik	16.2615	7.17942	2.17979	3.29363	0.000989013	0.0172273	N
B230307C23Rik	36.9625	7.84783	2.17935	3.601	0.000317001	0.00706248	N
B830012L14Rik	53.5126	7.2963	1.7773	4.10526	4.03859e-05	0.00150977	N
Bace2	355.227	11.0685	1.86772	5.92618	3.10061e-09	4.19561e-07	N
Bad	32.7644	7.75182	2.1794	3.55687	0.000375303	0.00789611	N
Batf2	306.46	5.70167	1.91689	2.97444	0.0029352	0.0417389	N
BC025920	337.987	4.61314	1.55351	2.9695	0.00298283	0.0423227	N
BC028528	91.3146	8.41516	2.11822	3.97276	7.10459e-05	0.00235385	N
BC106175	65.5462	5.86079	1.67232	3.5046	0.0004573	0.00912826	N
Bmper	23.5858	7.48544	2.17955	3.4344	0.000593866	0.0113318	N
Boc	184.538	6.61817	1.53626	4.30799	1.64747e-05	0.000694368	N
Bora	124.529	4.6234	1.3916	3.32237	0.000892568	0.0159361	N
Btbd18	71.7693	6.92226	2.02244	3.42272	0.00061998	0.0117204	N
Btnl9	1257.49	6.42653	1.42438	4.5118	6.42813e-06	0.000301582	N
Bub1	55.8078	8.17131	2.17923	3.74963	0.000177094	0.0044377	N
Bvht	10.5353	6.81755	2.18019	3.12705	0.0017657	0.0277482	N
C1qtnf1	886.578	5.34415	1.63822	3.26216	0.00110567	0.0188757	N
C430049B03Rik	289.092	6.06829	1.91803	3.16381	0.00155718	0.0250846	N
C5ar2	210.916	8.52096	1.89939	4.48615	7.25215e-06	0.000339005	N
Calhm2	94.8717	8.57204	2.17913	3.9337	8.36474e-05	0.00262906	N
Casp1	174.751	7.93522	2.00931	3.94922	7.8406e-05	0.0025174	N
Ccdc9b	556.624	5.0606	1.25446	4.03408	5.48162e-05	0.0019253	N
Cd300lg	1375.02	6.05798	1.54065	3.93209	8.42097e-05	0.00263477	N
Cd55	1578.07	5.43575	1.65311	3.28819	0.00100833	0.0174927	N
Cd84	455.228	7.0817	1.97652	3.58292	0.000339773	0.00744086	N
Cd93	2636.78	5.22551	1.49208	3.50216	0.00046151	0.00918377	N
Cdh13	833.212	3.96707	1.2048	3.29273	0.000992201	0.0172595	N
Cdh4	150.436	7.75119	2.00877	3.85868	0.000114001	0.00323505	N
Cdr2l	510.303	4.69328	1.40884	3.33132	0.000864348	0.0155401	N
Cfap157	30.6082	5.6225	1.83303	3.06732	0.00215985	0.0328967	N
Cgas	16.8571	7.2095	2.17976	3.30748	0.000941409	0.0166462	N
Chrm2	88.6726	9.72893	2.00397	4.85483	1.20489e-06	7.04042e-05	N
Chst2	239.653	5.35404	1.36226	3.93026	8.48536e-05	0.00263477	N
Clec2h	9.70889	6.74735	2.18028	3.09471	0.00197004	0.030402	N
Clec4g	1044.71	5.83335	1.85564	3.14358	0.00166892	0.0264538	N
Cnr2	45.3033	8.00885	2.17928	3.67499	0.000237858	0.00556952	N
Col1a2	2390.9	3.00624	0.96468	3.11631	0.00183129	0.0286042	N
Col3a1	3208.9	5.29938	1.65341	3.20512	0.00135004	0.0222497	N
Col8a2	65.0924	8.28927	2.17919	3.80382	0.00014248	0.00385597	N
Colec10	53.5684	8.13874	2.17924	3.73467	0.000187959	0.00467354	N
Coro2b	349.979	7.27543	1.92726	3.77502	0.000159995	0.00412172	N
Cpne2	411.69	4.91227	1.60997	3.05117	0.00227953	0.0344548	N
Csf3r	46.7885	5.4178	1.83329	2.95522	0.00312442	0.0437999	N
Cyyr1	1324.42	5.55536	1.62138	3.42632	0.000611811	0.0116344	N
Disp2	56.6159	8.1823	2.17923	3.75468	0.000173562	0.00437478	N
Dpep1	280.991	5.28772	1.66982	3.16663	0.00154215	0.0248736	N
E030026E10Rik	288.65	6.13698	1.89943	3.23095	0.00123378	0.0207868	N
E2f7	84.7537	9.59227	2.02393	4.73942	2.14331e-06	0.000116747	N
Ecm1	798.5	5.31852	1.70279	3.12342	0.00178763	0.0280586	N
Egfl7	2412.04	5.27025	1.76929	2.97873	0.00289442	0.0412961	N
Emcn	331.644	6.92258	1.88219	3.67794	0.000235127	0.00553011	N
Emilin1	1375.71	5.71214	1.44803	3.94475	7.98825e-05	0.00253553	N
Esam	606.957	6.12502	1.47229	4.1602	3.17964e-05	0.00122378	N
Fam126a	165.424	6.24939	2.0495	3.04923	0.00229432	0.0346167	N
Fam167b	454.55	7.08683	1.98854	3.56384	0.000365474	0.00780426	N
Fam217b	78.9777	8.4357	2.17916	3.87108	0.000108353	0.00313711	N
Fam219b	87.5141	7.13946	1.82117	3.92025	8.84562e-05	0.00271565	N
Fcgr2b	2005.91	5.53877	1.39552	3.96898	7.2182e-05	0.00237907	N
Flt1	3880.39	5.9238	1.56626	3.78212	0.000155496	0.00402095	N
Flt3	86.4751	8.70417	1.91985	4.53378	5.79367e-06	0.000276868	N
Fut10	63.009	8.26482	2.1792	3.79259	0.000149084	0.00393551	N
Fv1	90.7714	8.53952	2.17913	3.91877	8.90031e-05	0.00271565	N
Fxyd6	29.3796	7.66246	2.17944	3.51579	0.000438451	0.00884817	N
Gas7	403.128	8.19715	1.87419	4.37371	1.22153e-05	0.000537767	N
Gatm	405.527	7.40467	1.78425	4.15001	3.3246e-05	0.00127196	N
Gfpt2	897.991	5.05145	1.55395	3.25072	0.00115112	0.0195478	N
Gimap8	453.357	4.57133	1.50039	3.04676	0.00231321	0.03482	N
Gja4	169.052	5.7692	1.90894	3.0222	0.00250943	0.0372073	N
Glce	322.02	4.3373	1.34613	3.22204	0.0012728	0.0212768	N
Glp1r	19.8739	7.34495	2.17965	3.36979	0.000752266	0.0138743	N
Gm10605	63.4808	8.27043	2.1792	3.79517	0.000147542	0.00393496	N
Gm10752	7.48272	6.52802	2.18063	2.99363	0.00275676	0.0397289	N
Gm10802	36.574	7.57099	2.11555	3.57874	0.00034526	0.00751445	N
Gm10811	42.3817	7.95619	2.17931	3.65079	0.000261431	0.00603356	N
Gm10827	92.1003	4.33321	1.42545	3.03988	0.00236669	0.0354177	N
Gm11769	34.5672	7.79414	2.17938	3.57632	0.000348468	0.00756681	N
Gm13431	22.0339	8.26999	2.02187	4.09027	4.30874e-05	0.00159164	N
Gm14162	65.4185	8.29346	2.17919	3.80575	0.000141377	0.00383419	N
Gm14399	34.2205	7.78624	2.17938	3.57269	0.000353337	0.00763387	N
Gm15337	77.6174	6.42698	2.02757	3.16979	0.00152549	0.0246668	N
Gm15635	28.3698	7.63488	2.17946	3.50311	0.000459855	0.00916501	N
Gm16287	58.5756	7.15617	1.93297	3.70217	0.000213765	0.00512677	N
Gm17040	27.1355	7.59935	2.17948	3.48678	0.000488878	0.00963885	N
Gm17934	209.713	5.91412	1.9821	2.98376	0.00284728	0.0408047	N
Gm18852	1344.15	6.35643	1.91388	3.32123	0.000896218	0.015979	N
Gm20633	50.7847	8.09791	2.17925	3.71591	0.000202472	0.00490166	N
Gm24081	6.26845	6.37866	2.18092	2.92475	0.00344731	0.0467954	N
Gm26592	33.7258	7.77484	2.17938	3.56745	0.000360477	0.00776204	N
Gm28730	132.946	8.81577	2.17908	4.04563	5.21829e-05	0.00184289	N
Gm29761	108.472	9.34849	1.96371	4.76062	1.92997e-06	0.00010648	N
Gm34256	81.6068	7.71037	1.8036	4.27499	1.91144e-05	0.00078755	N
Gm36960	65.9721	8.76524	1.98692	4.41147	1.02672e-05	0.000466376	N
Gm37598	59.327	8.21852	2.17921	3.77132	0.000162384	0.00414998	N
Gm37660	58.6408	6.62665	2.15374	3.0768	0.00209232	0.03202	N
Gm37975	21.7607	6.61459	1.74156	3.79809	0.000145816	0.00391329	N
Gm38269	43.4453	4.0739	1.15001	3.5425	0.000396347	0.00821781	N
Gm38287	61.7	8.24837	2.17921	3.78504	0.000153686	0.00399119	N
Gm38292	159.877	6.14617	1.95395	3.14551	0.00165798	0.0263728	N
Gm41381	54.898	6.62393	1.88192	3.51977	0.000431927	0.00873023	N
Gm42908	126.46	7.1188	2.0201	3.52399	0.000425094	0.0086602	N
Gm43062	73.3316	7.10097	2.00247	3.5461	0.000390974	0.0081195	N
Gm43364	40.1726	6.6719	2.14539	3.10988	0.00187161	0.0290926	N
Gm43422	81.3198	8.4576	2.17915	3.88114	0.000103967	0.00305135	N
Gm43792	28.7697	6.1195	1.93847	3.15687	0.00159471	0.0255948	N
Gm4430	41.4346	7.49718	1.77496	4.22385	2.40162e-05	0.000973908	N
Gm44434	10.2933	6.79797	2.18021	3.11803	0.00182063	0.0284723	N
Gm44702	16.6953	7.20112	2.17977	3.30362	0.000954451	0.0167436	N
Gm44829	84.9446	7.29696	2.0558	3.54945	0.000386034	0.00805595	N
Gm44860	17.7767	7.25274	2.17972	3.32737	0.000876699	0.0157182	N
Gm45120	24.6099	7.5204	2.17953	3.45048	0.000559596	0.0108175	N
Gm45133	108.04	8.66712	2.17911	3.97737	6.96821e-05	0.00232666	N
Gm45356	16.2153	5.32946	1.81255	2.94032	0.00327874	0.0451266	N
Gm45902	15.0678	7.11663	2.17984	3.26474	0.00109564	0.0187542	N
Gm4617	40.7859	5.42949	1.55938	3.48183	0.000498008	0.00978099	N
Gm47121	63.3888	8.26928	2.1792	3.79464	0.000147859	0.00393524	N
Gm47132	42.6711	7.96129	2.1793	3.65313	0.000259058	0.00598955	N
Gm47377	20.3399	5.65493	1.69003	3.34606	0.000819698	0.0148831	N
Gm47678	57.2046	4.29854	1.39474	3.08197	0.00205634	0.0315068	N
Gm48074	26.8469	7.59039	2.17948	3.48266	0.000496463	0.00977341	N
Gm48382	15.4061	7.13409	2.17983	3.27278	0.00106497	0.0183514	N
Gm48499	23.5705	7.48517	2.17955	3.43428	0.000594135	0.0113318	N
Gm48504	117.023	3.74592	1.08796	3.44308	0.000575127	0.0110843	N
Gm48840	68.1496	5.46865	1.73822	3.14612	0.0016545	0.0263552	N
Gm48976	69.5939	4.99986	1.46066	3.42302	0.000619303	0.0117204	N
Gm49337	270.056	6.73724	1.90348	3.53943	0.00040099	0.00827458	N
Gm49393	34.128	7.78434	2.17938	3.57181	0.00035452	0.00764656	N
Gm49915	84.7882	7.95755	2.02725	3.92529	8.66262e-05	0.00267687	N
Gm50136	22.9375	7.46274	2.17956	3.42396	0.000617154	0.0117014	N
Gm50438	140.975	10.066	2.0291	4.96084	7.01891e-07	4.44473e-05	N
Gm5842	122.449	8.75732	2.17909	4.01879	5.84973e-05	0.00203789	N
Gm5904	78.0829	8.42732	2.17916	3.86724	0.000110076	0.00315855	N
Gm5970	344.7	5.74868	1.91062	3.00881	0.00262277	0.0385323	N
Gm6136	912.218	4.55832	1.55411	2.93307	0.00335626	0.0458986	N
Gm7042	65.7814	8.29766	2.17919	3.80768	0.000140278	0.00381836	N
Gm7498	11.0595	6.85697	2.18013	3.1452	0.00165971	0.0263728	N
Gm8276	100.624	7.69962	1.83936	4.18603	2.83879e-05	0.00112285	N
Gm8775	31.2759	7.71425	2.17941	3.5396	0.000400739	0.00827458	N
Gm8979	107.904	6.29615	1.93973	3.24588	0.00117087	0.0198046	N
Gm8995	283.748	8.5944	1.61063	5.33605	9.49908e-08	8.19535e-06	N
Gm9531	296.048	6.05846	1.89583	3.19568	0.00139504	0.022801	N
Gmfg	31.8764	7.72953	2.17941	3.54662	0.000390202	0.0081195	N
Gnb4	133.299	10.0701	2.01764	4.99104	6.00561e-07	3.93888e-05	N
Gpc3	217.523	5.89249	1.93395	3.04687	0.00231241	0.03482	N
Gpr152	58.9633	7.97863	2.11635	3.76999	0.000163255	0.00416397	N
Gpr182	914.29	5.6559	1.56543	3.613	0.000302677	0.00681421	N
Gpsm3	67.1042	8.31276	2.17919	3.81462	0.000136395	0.00373851	N
Gsto2	75.1077	7.12824	2.00307	3.55866	0.000372759	0.00788205	N
Has1	70.8785	8.1871	1.90891	4.28888	1.79576e-05	0.000749498	N
Hecw2	1409.91	10.0173	1.51589	6.60817	3.89105e-11	7.35579e-09	N
Heg1	5758.58	2.84297	0.931481	3.0521	0.00227249	0.0344086	N
Hip1	1376.46	5.10647	1.6765	3.04592	0.0023197	0.0348769	N
Hipk4	93.5787	8.56186	2.17913	3.92903	8.52897e-05	0.00264192	N
Hmcn1	619.171	4.56799	1.53337	2.97905	0.00289141	0.0412961	N
Hmcn2	88.7175	8.52261	2.17914	3.911	9.19145e-05	0.00276712	N
Hoxa3	31.8389	7.72847	2.17941	3.54613	0.000390927	0.0081195	N
Hoxb4	112.368	5.98296	1.90268	3.14448	0.00166381	0.0264053	N
Iffo1	204.837	4.75026	1.54933	3.06601	0.00216935	0.0330024	N
Ifi203	1705.03	4.6408	1.50487	3.08386	0.00204333	0.0313448	N
Ifi207	787.052	5.18931	1.71787	3.02078	0.00252121	0.0373389	N
Ifi211	313.079	6.57447	1.88918	3.48007	0.00050128	0.00982309	N
Ifitm10	404.721	8.19224	2.00951	4.07674	4.56717e-05	0.0016585	N
Iigp1	6415.29	2.72115	0.923133	2.94774	0.00320108	0.0444863	N
Il1a	400.956	7.48096	1.88514	3.96838	7.23622e-05	0.00237907	N
Il3ra	36.405	8.08575	1.92453	4.20142	2.6525e-05	0.00106556	N
Il7r	118.387	4.12248	1.01099	4.07768	4.54868e-05	0.00165647	N
Inmt	206.366	5.61899	1.88129	2.98678	0.00281934	0.0405399	N
Insl3	120.902	8.74827	2.17909	4.01464	5.95377e-05	0.00206853	N
Iqcn	2490.7	3.19632	0.92958	3.43845	0.000585046	0.0112102	N
Irf8	369.464	5.89332	1.64073	3.59189	0.000328285	0.00727604	N
Islr	107.39	7.34502	2.00143	3.66989	0.000242659	0.00565105	N
Islr2	29.6439	7.67113	2.17944	3.51977	0.000431916	0.00873023	N
Ism1	79.6239	6.31631	2.02743	3.11543	0.00183676	0.0286548	N
Itga8	689.597	5.62435	1.71935	3.2712	0.00107091	0.0184048	N
Itgam	24.7467	5.95406	1.49182	3.99114	6.57567e-05	0.00222448	N
Kcna6	73.3327	8.38003	2.17917	3.84551	0.000120301	0.00340631	N
Kcnb1	851.128	5.05085	1.69646	2.97728	0.00290814	0.0414458	N
Kcnj8	78.1283	8.42768	2.17916	3.8674	0.000110001	0.00315855	N
Kcnk3	57.8538	8.19901	2.17922	3.76236	0.000168318	0.00425931	N
Klhl5	291.543	4.43747	1.52499	2.90984	0.00361618	0.0488299	N
Klhl6	82.1799	9.43245	2.05002	4.60116	4.20144e-06	0.000211802	N
Ldb2	467.423	6.70016	1.885	3.55446	0.00037876	0.0079494	N
Lfng	422.869	7.03873	1.79541	3.92039	8.84049e-05	0.00271565	N
Lhfpl2	604.163	4.96149	1.57583	3.14848	0.0016412	0.0262082	N
Lhx6	238.362	10.333	2.06747	4.99791	5.79555e-07	3.8403e-05	N
Lifr	7147.84	2.71245	0.878747	3.08673	0.00202374	0.0311186	N
Lix1l	181.532	5.95401	1.88245	3.1629	0.00156207	0.0251319	N
Lmo2	321.286	5.03051	1.70816	2.94499	0.00322967	0.0446685	N
Lnx2	444.644	3.92421	1.11485	3.51995	0.000431622	0.00873023	N
Lpar1	167.721	6.38595	2.0472	3.11937	0.0018124	0.0283781	N
Lrat	126.418	7.01803	1.88852	3.71615	0.000202282	0.00490166	N
Lrrc8c	944.005	6.54059	1.50672	4.34093	1.41878e-05	0.000607948	N
Lyrm4	34.2294	7.78638	2.17938	3.57275	0.000353247	0.00763387	N
Lysmd4	20.4442	7.36877	2.17963	3.38074	0.000722899	0.0133726	N
Maf	8541.14	3.5119	0.841083	4.17545	2.97396e-05	0.00116556	N
Mapt	166.61	10.1776	1.85938	5.47363	4.409e-08	4.35982e-06	N
Mast1	33.5552	8.54955	2.05392	4.16255	3.1471e-05	0.00121489	N
Mettl21a	15.6326	6.40644	2.12857	3.00974	0.0026147	0.0384576	N
Mfap2	45.6661	8.01482	2.17928	3.67773	0.000235315	0.00553011	N
Mfsd5	61.0784	8.03878	1.9285	4.16841	3.06735e-05	0.00119126	N
Mmp2	301.284	6.01971	1.90934	3.15277	0.00161729	0.025923	N
Msh5	6.69537	6.4334	2.18081	2.95	0.00317774	0.0444021	N
Msn	4154.68	3.07812	0.971586	3.16814	0.00153418	0.0247763	N
Muc2	26.7653	7.58816	2.17948	3.48163	0.00049837	0.00978099	N
Myh8	67.1235	5.39676	1.84276	2.92862	0.00340467	0.0463633	N
Myl9	38.8129	7.63544	2.1121	3.6151	0.000300229	0.00677096	N
Mylip	4462.14	5.05492	1.16997	4.32056	1.55632e-05	0.000660279	N
Naa10	121.294	6.43061	1.91606	3.35617	0.000790311	0.014431	N
Naalad2	187.984	5.86405	1.80655	3.246	0.00117038	0.0198046	N
Naip2	370.885	9.98551	1.94271	5.13998	2.74764e-07	2.06555e-05	N
Nbdy	111.422	8.68942	2.17911	3.98761	6.67425e-05	0.00224601	N
Nkd1	340.633	4.56755	1.5322	2.98103	0.00287279	0.0410786	N
Nrbf2	39.4223	7.89928	2.17933	3.62464	0.000289363	0.00657202	N
Nrp2	3021.24	3.97568	1.00777	3.94502	7.97936e-05	0.00253553	N
Nrros	133.841	8.73674	1.82187	4.79548	1.62287e-06	9.03114e-05	N
Nt5e	111.361	4.72356	1.61192	2.9304	0.00338527	0.0461481	N
Oas1g	97.8669	6.47182	1.97537	3.27626	0.00105192	0.0181509	N
Oas3	43.5256	6.92749	2.13885	3.23888	0.0012	0.0202441	N
Olfr279	53.3418	8.13568	2.17924	3.73327	0.000189012	0.00468253	N
Olfr354	97.2479	6.58364	1.86009	3.53941	0.000401016	0.00827458	N
Olfr769	129.733	7.32837	1.64628	4.45148	8.52822e-06	0.000394354	N
Osbpl7	140.806	6.75188	2.02823	3.32896	0.000871709	0.0156506	N
Ostm1	184.345	6.02364	1.79197	3.36147	0.000775297	0.0142378	N
Papln	73.0436	6.00985	2.05556	2.9237	0.00345899	0.0469043	N
Pappa	301.608	7.0432	1.87319	3.76001	0.000169904	0.00429099	N
Parp11	117.318	6.5132	1.79099	3.63664	0.000276215	0.00632216	N
Parvg	36.8736	7.84573	2.17935	3.60003	0.000318183	0.00707654	N
Pcdh12	562.954	6.03471	1.69469	3.56096	0.000369498	0.00786406	N
Pcdhb20	138.09	10.1752	2.00335	5.07909	3.79237e-07	2.72352e-05	N
Pcdhgb5	112.495	5.90954	1.76369	3.35067	0.000806154	0.0146786	N
Pde2a	3021.99	6.49193	1.64773	3.93993	8.15053e-05	0.00256801	N
Pde4c	456.454	5.4393	1.81246	3.00105	0.00269047	0.0391918	N
Pdgfrl	23.3351	4.02028	1.22138	3.29158	0.000996269	0.0173068	N
Pecam1	4988.12	3.23696	0.939494	3.44543	0.000570145	0.0110048	N
Phyhip	33.539	7.77019	2.17939	3.56531	0.000363423	0.00778595	N
Pik3r6	38.9248	7.88859	2.17933	3.61973	0.000294915	0.00667452	N
Pla2r1	423.563	3.78828	1.05817	3.58002	0.000343573	0.00749853	N
Plekhf1	182.914	6.23963	1.90767	3.27082	0.00107236	0.0184048	N
Plppr5	25.2301	7.54082	2.17951	3.45987	0.000540442	0.0104945	N
Plxdc2	309.511	6.29812	1.89873	3.31701	0.000909866	0.0161775	N
Poglut2	67.681	8.31914	2.17919	3.81754	0.000134787	0.00370233	N
Prickle1	388.32	5.55299	1.74066	3.19017	0.00142191	0.0231375	N
Prkcb	166.545	10.1707	1.86137	5.46413	4.6519e-08	4.5649e-06	N
Prkg1	416.131	5.88251	1.57686	3.73051	0.000191091	0.00469775	N
Ptch2	54.5335	8.80584	2.09361	4.20606	2.5986e-05	0.00104718	N
Ptgir	16.6258	7.1988	2.17977	3.30255	0.000958085	0.0167567	N
Ptgs1	524.828	4.86772	1.62346	2.99835	0.00271442	0.0394216	N
Ptprb	17295	5.07642	0.994969	5.10209	3.35917e-07	2.45353e-05	N
Rap1gds1	48.013	7.47649	1.87631	3.98468	6.75706e-05	0.00226203	N
Rbks	30.6071	7.69696	2.17942	3.53165	0.000412975	0.00845349	N
Rcn1	455.14	4.55658	1.49032	3.05745	0.00223232	0.0339202	N
Rcsd1	454.834	4.7005	1.56854	2.99674	0.00272879	0.0394585	N
Rec8	159.258	5.63485	1.9435	2.89934	0.00373951	0.0499184	N
Renbp	62.0826	5.98897	2.03196	2.94739	0.0032047	0.0444886	N
Rmi1	43.4818	8.94462	2.02124	4.42532	9.63002e-06	0.000442121	N
Rnase10	63.6878	8.27274	2.1792	3.79623	0.000146914	0.00393292	N
Robo1	158.712	7.53864	1.90582	3.95559	7.63457e-05	0.0024721	N
Robo2	107.068	5.7696	1.91831	3.00765	0.00263273	0.0386344	N
Rpl37a	45.3727	8.01011	2.17928	3.67557	0.000237319	0.00556704	N
Rps27	82.8423	6.54742	2.16047	3.03055	0.00244108	0.0364461	N
Rsad2	399.333	4.64102	1.55651	2.98168	0.0028667	0.0410372	N
Rspo3	1242.31	8.28213	2.03855	4.06276	4.84965e-05	0.00172693	N
Sacs	12.5152	6.96198	2.18001	3.19356	0.00140532	0.0228965	N
Scarf1	166.647	6.23218	1.93148	3.22664	0.00125253	0.021075	N
Scd4	34.2735	7.78771	2.17938	3.57336	0.000352424	0.00763387	N
Scrn1	27.2088	5.63268	1.94121	2.90164	0.00371215	0.0496563	N
Selp	555.462	5.22979	1.52973	3.41877	0.000629042	0.0118394	N
Sema6b	271.869	5.40067	1.68896	3.19764	0.00138559	0.0226901	N
Septin5	14.5466	7.08721	2.17987	3.2512	0.00114917	0.0195405	N
Serpina3g	1013.8	7.54676	1.57072	4.80464	1.55033e-06	8.70282e-05	N
Serpina3h	116.204	6.86352	2.15879	3.17934	0.00147613	0.0239591	N
Serpina3n	191.245	7.23104	2.03204	3.55852	0.000372949	0.00788205	N
Sfrp2	20.7295	7.38034	2.17962	3.38607	0.000709021	0.0131902	N
Sh2d3c	316.122	7.72912	1.80349	4.28564	1.82216e-05	0.000755611	N
Shank3	1607.81	5.61664	1.55721	3.60685	0.000309936	0.00694115	N
Siglec1	63.306	8.54999	1.96871	4.34294	1.40586e-05	0.000604427	N
Slc15a3	253.063	10.7565	2.00763	5.35781	8.42374e-08	7.46808e-06	N
Slc24a5	58.4236	8.20643	2.17922	3.76577	0.000166037	0.0042182	N
Slc25a22	50.5399	9.10915	2.0175	4.51507	6.32963e-06	0.00029901	N
Slc25a37	194.983	5.79097	1.85184	3.12714	0.00176517	0.0277482	N
Slc26a10	249.951	5.98176	2.05796	2.90665	0.00365327	0.0491158	N
Slco2b1	855.669	5.08697	1.70458	2.98429	0.00284233	0.0407792	N
Sncaip	390.648	6.20929	1.93451	3.20975	0.00132849	0.0219791	N
Snhg7os	67.1607	8.853	2.11593	4.18398	2.86443e-05	0.00112952	N
Snx17	151.63	5.00141	1.70347	2.93602	0.00332454	0.0456105	N
Sox1ot	41.1968	6.27856	2.07745	3.02224	0.00250909	0.0372073	N
Srgn	92.9326	5.88359	1.80555	3.25861	0.00111961	0.0190884	N
Srr	65.9843	6.69586	1.94732	3.4385	0.000584944	0.0112102	N
St8sia2	8.38273	6.62473	2.18047	3.03821	0.00237985	0.0355732	N
Stom	364.497	5.98174	1.66599	3.59049	0.000330055	0.00729013	N
Syne1	10310.7	2.83689	0.84728	3.34824	0.00081328	0.0147874	N
Tab3	375.133	4.12662	1.28552	3.21009	0.00132695	0.0219791	N
Tedc1	13.4773	7.02449	2.17994	3.22233	0.00127151	0.0212768	N
Tek	3341.52	5.30822	1.58715	3.3445	0.000824323	0.0149459	N
Tfec	87.801	6.26482	1.88917	3.31618	0.000912584	0.0162034	N
Tgfbr3	2111.56	3.13327	1.07015	2.92788	0.00341279	0.0464247	N
Thsd1	152.702	8.03519	2.06315	3.89462	9.83524e-05	0.00294028	N
Tie1	1141.3	5.7398	1.61643	3.55091	0.000383906	0.00803765	N
Tm7sf3	79.7802	5.66488	1.88501	3.00523	0.00265384	0.0388997	N
Tmcc2	440.773	6.81506	1.62491	4.19413	2.73924e-05	0.00109357	N
Tmem140	191.65	5.71981	1.908	2.99781	0.00271928	0.0394216	N
Tmem159	106.809	9.8232	2.02332	4.855	1.20387e-06	7.04042e-05	N
Tnfsf10	855.837	4.69281	1.18697	3.9536	7.69846e-05	0.00248029	N
Trib2	360.683	7.34101	1.90071	3.86224	0.000112352	0.00320061	N
Trim30a	366.026	6.88037	1.91048	3.60139	0.000316518	0.00706248	N
Trp53rka	30.7243	7.69965	2.17942	3.53289	0.000411051	0.00842752	N
Trpc3	55.1305	8.16194	2.17923	3.74533	0.000180157	0.00449287	N
Ttc7b	288.458	8.87952	1.42671	6.22378	4.8533e-10	7.79865e-08	N
Tubd1	109.839	9.76543	2.04004	4.78689	1.69386e-06	9.38557e-05	N
Unc45b	311.269	7.57559	1.86137	4.0699	4.70342e-05	0.00169661	N
Ush1g	7.56027	6.53891	2.18062	2.99865	0.00271176	0.0394216	N
Ushbp1	957.061	5.42296	1.65039	3.28586	0.00101672	0.0176144	N
Vipr1	323.972	6.50279	1.88395	3.45169	0.000557088	0.0107852	N
Vmn1r59	21.8	4.93694	1.68197	2.93521	0.0033332	0.0456805	N
Vwf	3489.08	4.06872	1.31281	3.09925	0.00194011	0.0300484	N
Was	18.5649	6.55338	2.04264	3.2083	0.00133524	0.0220624	N
Wnt2	69.4037	9.36789	2.02983	4.61511	3.92884e-06	0.000201216	N
Wnt9b	199.818	6.24801	2.05197	3.04488	0.00232774	0.0349568	N
Wscd1	166.836	5.57825	1.89427	2.94481	0.00323156	0.0446685	N
Wtip	36.7274	7.84271	2.17935	3.59864	0.000319881	0.00710203	N
Xdh	8484.11	2.83946	0.858911	3.30589	0.000946756	0.0166602	N
Xpnpep3	65.6349	8.03324	2.13453	3.76347	0.000167568	0.0042487	N
Zbtb25	87.5608	5.72066	1.86347	3.06989	0.00214137	0.032654	N
Zeb2	2809.14	3.77991	1.16349	3.24876	0.00115909	0.0196571	N
Zfp366	381.491	4.39341	1.21863	3.60521	0.000311897	0.00697294	N
Zfp606	111.741	5.86753	1.99782	2.93697	0.00331433	0.045519	N
A730020E08Rik	66.6019	7.71674	2.12665	3.62858	0.000284979	0.015841	SL
Ablim3	26.5895	7.58464	2.17949	3.48001	0.000501391	0.0232088	SL
AC156546.1	19.4138	7.04006	2.02216	3.48145	0.000498716	0.0232088	SL
Adamts14	45.3223	8.01406	1.75941	4.55496	5.23964e-06	0.000902472	SL
Agap2	67.347	8.31666	2.17919	3.8164	0.000135411	0.0104806	SL
Apol9a	56.9517	8.18835	2.17922	3.75746	0.000171646	0.0121333	SL
Armc2	50.7006	8.09797	2.17925	3.71594	0.000202451	0.0129848	SL
C230062I16Rik	36.6954	6.33426	1.86597	3.39462	0.000687242	0.0286575	SL
Ccbe1	196.096	6.05042	1.68204	3.59708	0.000321815	0.0170367	SL
Chrdl1	124.425	9.39243	2.00196	4.69161	2.71062e-06	0.000579882	SL
Clec3b	35.5076	7.81732	2.17937	3.58697	0.000334542	0.017409	SL
Cngb1	32.1681	7.73815	2.1794	3.55058	0.000384383	0.0190339	SL
Col28a1	85.2733	9.68194	2.00647	4.82535	1.39755e-06	0.000366799	SL
Col8a1	318.417	6.5453	1.92911	3.39291	0.000691555	0.0286679	SL
Colec11	488.729	6.44477	1.92504	3.34786	0.000814376	0.0312194	SL
Cyp1a1	79.1955	8.43887	2.17916	3.87254	0.000107707	0.00954453	SL
Cyp2d9	22.3402	7.44304	2.17958	3.4149	0.000638057	0.0273782	SL
Efs	51.684	6.88116	2.07202	3.32099	0.000896975	0.0338553	SL
Eln	872.231	5.77122	1.69312	3.40864	0.000652887	0.0278194	SL
Fam180a	59.2602	8.21888	2.17921	3.77149	0.000162276	0.0118493	SL
Foxf1	93.8011	9.7299	2.0166	4.82491	1.40064e-06	0.000366799	SL
Gabre	126.814	6.82685	2.03383	3.35664	0.000788946	0.0307262	SL
Gdf10	560.698	6.86897	1.88162	3.65056	0.000261666	0.0148833	SL
Gli3	69.5878	8.34155	2.17918	3.82784	0.000129273	0.0102654	SL
Gm15071	168.181	5.09579	1.38117	3.68948	0.000224715	0.0138092	SL
Gm18186	69.1963	6.70659	2.06593	3.24628	0.00116923	0.0421785	SL
Gm29084	360.72	5.80429	1.75955	3.29874	0.000971199	0.0360134	SL
Gm2986	20.7071	7.38074	2.17962	3.38625	0.000708559	0.0291692	SL
Gm36634	22.8984	7.19035	2.10928	3.40891	0.000652228	0.0278194	SL
Gm37289	66.6358	7.20969	2.13694	3.37383	0.000741304	0.0298363	SL
Gm37612	25.3755	7.54723	2.17951	3.46281	0.000534569	0.0240419	SL
Gm37652	24.2132	7.50843	2.17953	3.44497	0.000571127	0.0253975	SL
Gm38125	53.7411	8.14338	2.17924	3.7368	0.000186377	0.0126623	SL
Gm42559	19.1542	7.31687	2.17967	3.35687	0.000788303	0.0307262	SL
Gm4285	34.4716	7.79404	2.17938	3.57627	0.000348529	0.0179256	SL
Gm44086	23.4302	7.48167	2.17955	3.43267	0.000597677	0.0261773	SL
Gm48381	16.7494	7.2062	2.17976	3.30596	0.000946529	0.0353979	SL
Gm49502	170.193	7.1621	1.93278	3.7056	0.000210891	0.0131581	SL
Gm49741	73.989	8.38781	2.17917	3.84909	0.000118559	0.00979633	SL
Gm7240	58.8855	8.21396	2.17922	3.76923	0.000163753	0.0118493	SL
Gm7837	22.5534	7.45066	2.17957	3.4184	0.000629898	0.0272191	SL
Gpm6b	123.511	6.96525	1.85105	3.76286	0.00016798	0.0120837	SL
Gpnmb	132.768	6.42679	1.77636	3.61795	0.00029695	0.0162834	SL
Gucy1a1	443.401	4.19332	1.1947	3.50993	0.00044822	0.0215156	SL
Gucy1b1	227.719	10.6272	1.86744	5.69078	1.26463e-08	9.09718e-06	SL
H19	156.877	6.35037	1.78703	3.55359	0.000380017	0.0189683	SL
Hsf5	54.6485	8.15633	2.17923	3.74275	0.000182015	0.0125083	SL
Itga11	151.421	7.38338	2.01042	3.67256	0.000240129	0.0141477	SL
Kbtbd6	46.1779	8.02507	2.17928	3.68244	0.000231009	0.0139852	SL
Kctd7	55.0388	8.82993	2.09132	4.22218	2.41951e-05	0.00314768	SL
Lox	98.1056	7.35914	1.98959	3.69883	0.000216594	0.0134453	SL
Loxl1	211.767	6.23634	1.79559	3.47314	0.000514404	0.0235605	SL
Mark1	164.335	6.37116	1.88551	3.37901	0.000727471	0.0294578	SL
Mfng	119.89	6.04606	1.88384	3.20943	0.00132997	0.0466856	SL
Mmrn1	2153.45	6.80205	1.76549	3.85278	0.000116784	0.00979633	SL
Mrc2	231.552	6.7595	1.86075	3.63267	0.000280504	0.0156714	SL
Msr1	361.815	6.52843	1.8971	3.44127	0.000578987	0.0256537	SL
Mup20	26.9594	7.59589	2.17948	3.48518	0.000491804	0.0231804	SL
Ngfr	67.5687	4.28403	1.1729	3.65253	0.000259673	0.014839	SL
Nxn	257.403	6.52367	1.87056	3.48755	0.000487465	0.0231055	SL
Olfml3	182.169	6.9745	1.84655	3.77705	0.000158698	0.0118493	SL
Olfr804	150.889	6.28142	1.62808	3.85817	0.000114241	0.00979633	SL
Olfr808	19.4925	5.48255	1.61135	3.40245	0.000667843	0.0282597	SL
Pcdhb12	17.0703	7.22162	2.17975	3.31305	0.000922849	0.0347247	SL
Pde3a	535.799	5.5132	1.6295	3.38336	0.000716037	0.0291692	SL
Pdlim3	58.0045	9.29638	2.00635	4.63347	3.59584e-06	0.000704083	SL
Pdxp	42.8026	7.96527	2.1793	3.65496	0.000257218	0.0148269	SL
Procr	90.5192	7.67156	2.00204	3.83187	0.000127174	0.0102654	SL
Rbm3-ps	25.9382	7.56442	2.1795	3.47071	0.000519077	0.0235977	SL
Rftn1	205.481	6.48767	1.87358	3.46272	0.000534745	0.0240419	SL
Rps27a-ps2	28.8121	7.64917	2.17945	3.50968	0.000448646	0.0215156	SL
Rps6-ps3	210.767	9.13234	2.17856	4.19191	2.76617e-05	0.00345744	SL
Sdc3	588.797	5.03525	1.54534	3.25835	0.0011206	0.0406643	SL
Selenbp2	84.4885	8.48725	2.17915	3.89476	9.82954e-05	0.00897055	SL
Sema3a	83.1921	6.65972	1.78354	3.734	0.000188465	0.0127083	SL
Serpina1a	38.287	7.8776	2.17934	3.61468	0.000300724	0.0163447	SL
Sh3rf3	66.7451	6.81298	1.7685	3.85241	0.000116961	0.00979633	SL
Slc8a1	103.436	6.70678	1.87549	3.57602	0.000348867	0.0179256	SL
Slc9a6	127.502	7.8839	1.63372	4.82574	1.39484e-06	0.000366799	SL
Snx32	15.629	7.00729	2.02091	3.46739	0.000525538	0.023803	SL
Stac	44.7578	8.00039	2.17929	3.6711	0.000241509	0.0141477	SL
Stpg4	41.2265	7.93648	2.17931	3.64173	0.00027081	0.0152615	SL
Stum	148.77	8.89566	2.179	4.08245	4.45643e-05	0.00499978	SL
Tmem170	84.2737	6.86175	2.05045	3.34646	0.000818502	0.0312796	SL
Tmem215	74.5068	8.21272	2.12343	3.86766	0.000109885	0.00966747	SL
Tnc	277.91	6.58144	1.88927	3.48359	0.000494733	0.0231804	SL
Tspan13	70.6802	7.44932	2.03668	3.65759	0.000254599	0.0147559	SL
Vegfc	150.549	6.76842	2.03626	3.32394	0.000887543	0.0337073	SL
Vim	5929.74	3.65166	1.10705	3.29856	0.000971823	0.0360134	SL
Xcr1	120.173	5.75322	1.59333	3.61081	0.00030524	0.0163719	SL
Zfp940	73.5988	7.18011	2.14622	3.34546	0.000821452	0.0312945	SL
9630013D21Rik	47.126	7.9973	2.17922	3.6698	0.000242744	0.0136411	L
A430019L02Rik	26.0877	7.52427	2.17941	3.45244	0.000555549	0.0247703	L
Abt1	79.7915	8.40247	2.17912	3.85589	0.000115308	0.0084704	L
Acss2	194.338	6.00752	1.79345	3.34971	0.000808974	0.0325549	L
Alg6	53.6163	7.88489	2.11707	3.72443	0.000195759	0.0118558	L
Alkbh6	15.7099	7.10764	2.17967	3.26087	0.0011107	0.0411585	L
Amer2	30.2811	7.64463	2.17935	3.50775	0.000451908	0.0216223	L
Angptl8	18.3365	7.23534	2.17958	3.3196	0.000901449	0.035512	L
Ano8	216.022	7.22076	1.60174	4.50807	6.54211e-06	0.00133931	L
Bnip3	162.175	6.96574	1.72899	4.0288	5.60631e-05	0.00568779	L
C230053D17Rik	85.7741	6.76063	1.89332	3.57077	0.000355931	0.0185203	L
Camk2b	170.165	6.20749	1.7005	3.65039	0.000261845	0.014533	L
Cfap44	110.818	6.46531	1.45824	4.43363	9.26604e-06	0.00172852	L
Cfap52	17.8805	7.21459	2.17959	3.31006	0.000932752	0.0362374	L
Cfap61	31.2783	7.04118	2.02093	3.48412	0.000493752	0.022785	L
Chchd10	23.541	8.19274	2.04543	4.00539	6.19162e-05	0.00590236	L
Cldn23	30.8656	7.66003	2.17935	3.51483	0.000440037	0.0212513	L
Cyp2j13	35.4361	7.77124	2.1793	3.56594	0.000362561	0.0186324	L
Cyp2j6	427.122	4.01819	1.17521	3.41912	0.000628241	0.027147	L
Cyp3a13	56.0761	9.1796	2.01318	4.55976	5.12112e-06	0.00118431	L
Depp1	54.8457	6.872	2.05505	3.34395	0.00082594	0.0330588	L
Dnah11	35.099	7.76364	2.1793	3.56244	0.00036742	0.0188047	L
Dnah7c	133.32	5.98121	1.87228	3.19461	0.00140021	0.0492557	L
Elof1	27.3517	7.56276	2.17939	3.47013	0.00052021	0.0234782	L
Faah	233.721	5.08848	1.55816	3.26569	0.00109197	0.0408432	L
Fzd9	47.011	7.99537	2.17922	3.66891	0.000243591	0.0136411	L
Galnt12	18.6784	7.25086	2.17957	3.32674	0.00087868	0.0347245	L
Gm10571	37.4489	7.81549	2.17928	3.58627	0.000335447	0.0176754	L
Gm12091	13.2441	6.96529	2.17979	3.19539	0.00139642	0.0492557	L
Gm14608	24.3515	7.46822	2.17944	3.42667	0.000611026	0.0267737	L
Gm17241	35.6482	7.77603	2.1793	3.56813	0.000359533	0.0185884	L
Gm18588	55.7934	9.16225	2.01614	4.54445	5.5078e-06	0.00121851	L
Gm37775	30.946	7.6621	2.17934	3.51578	0.000438463	0.0212513	L
Gm4045	26.8323	7.54722	2.1794	3.46298	0.000534225	0.0239118	L
Gm42428	235.973	6.76826	2.11065	3.20673	0.00134255	0.0474951	L
Gm42672	57.4082	8.15112	2.17918	3.74045	0.00018369	0.0113001	L
Gm42716	46.9153	6.9809	2.05507	3.39692	0.0006815	0.0288494	L
Gm42856	58.0302	8.15946	2.17918	3.74428	0.000180909	0.0112665	L
Gm43167	34.9409	7.76008	2.1793	3.5608	0.00036972	0.0188451	L
Gm43555	24.0453	7.45801	2.17944	3.42198	0.000621674	0.0270504	L
Gm43756	79.3526	5.50464	1.66329	3.30949	0.000934648	0.0362374	L
Gm43873	37.0283	7.80645	2.17929	3.58211	0.00034083	0.0178339	L
Gm45110	24.8991	8.04034	2.09166	3.844	0.000121044	0.00883977	L
Gm45206	20.0547	7.3092	2.17953	3.35357	0.000797776	0.0323462	L
Gm47398	25.7432	7.51352	2.17941	3.44749	0.000565816	0.0250564	L
Gm47430	140.728	9.09355	1.9299	4.71193	2.45385e-06	0.000651993	L
Gm47676	38.4423	7.83622	2.17928	3.59579	0.000323408	0.0173336	L
Gm49169	37.8778	7.82454	2.17928	3.59042	0.00033014	0.0175438	L
Gm49972	71.8852	8.3236	2.17914	3.81967	0.00013363	0.00932501	L
Gm50268	69.8244	5.16873	1.58459	3.26187	0.0011068	0.0411585	L
Gm7803	75.7153	8.3629	2.17913	3.83772	0.000124183	0.00901625	L
Gm7809	89.6889	6.59493	1.9932	3.30871	0.000937273	0.0362374	L
Gm8116	80.6861	8.41085	2.17912	3.85974	0.000113508	0.00838749	L
Gprin2	33.3186	7.72199	2.17932	3.5433	0.000395151	0.0196599	L
Haghl	16.9177	7.16895	2.17963	3.28907	0.00100519	0.0385054	L
Hao2	39.9964	7.8677	2.17927	3.61025	0.000305896	0.0166088	L
Hs3st1	397.742	4.64591	1.36696	3.39871	0.000677042	0.0287582	L
Il5ra	41.0037	4.49608	1.3979	3.21632	0.00129848	0.0465959	L
Immp1l	86.7008	9.56911	2.02269	4.73089	2.23533e-06	0.000606845	L
Inava	20.6489	7.33287	2.17952	3.36445	0.000766963	0.0311982	L
Itga2	112.697	9.84212	2.01974	4.87296	1.0994e-06	0.000352034	L
Krt17	39.8742	7.63113	2.11571	3.60688	0.000309895	0.0167531	L
Krt19	2093.33	5.41368	1.16413	4.65042	3.31263e-06	0.000816305	L
Lad1	613.291	4.72477	1.24466	3.79603	0.000147029	0.00981869	L
Lcn2	647.365	4.59331	1.40847	3.26121	0.00110939	0.0411585	L
Lgals3	189.567	7.89972	2.14938	3.67535	0.000237523	0.0134216	L
Lrrc73	82.0866	7.6555	1.99911	3.82945	0.000128429	0.00906115	L
Map3k21	661.961	4.4433	1.16747	3.80591	0.000141283	0.00964118	L
Mdm4-ps	64.2898	7.32038	1.72736	4.23791	2.2561e-05	0.00309607	L
Mlx	41.3974	7.89541	2.17926	3.62298	0.000291224	0.0160212	L
Mrpl41	89.8682	6.62954	1.86301	3.55851	0.000372961	0.0188564	L
Mtg1	53.8523	8.10154	2.17919	3.71768	0.000201062	0.0120137	L
Mybpc2	146.021	10.1955	1.99983	5.09819	3.42919e-07	0.000163493	L
Ndufaf4	47.4943	8.81131	2.0588	4.27984	1.87029e-05	0.00259514	L
Nt5c	17.819	7.21183	2.1796	3.30879	0.000936991	0.0362374	L
Olfr318	95.7482	6.03233	1.7196	3.50797	0.000451533	0.0216223	L
Olfr49	49.1217	7.10876	2.04055	3.48374	0.000494455	0.022785	L
Olfr714	66.9539	5.29673	1.60562	3.29887	0.000970762	0.0373012	L
Ovol1	18.8883	7.25994	2.17956	3.33091	0.000865615	0.0343168	L
Pak4	437.413	4.33455	1.30629	3.31821	0.000905976	0.0355781	L
Palmd	1171.74	4.62069	1.18766	3.89057	0.000100009	0.00766208	L
Parm1	174.655	6.59429	1.8724	3.52183	0.00042858	0.0209887	L
Pdgfc	874.473	4.95322	1.46235	3.38717	0.000706171	0.0295928	L
Pigu	69.9215	5.69687	1.25415	4.5424	5.56175e-06	0.00121851	L
Plekhb1	199.969	6.40423	1.7846	3.58862	0.000332437	0.017591	L
Plg	184.621	4.59215	1.42001	3.2339	0.00122113	0.044589	L
Pls1	81.6845	8.42011	2.17912	3.86399	0.000111549	0.0082918	L
Pm20d1	27.7586	7.57472	2.17938	3.47562	0.000509672	0.0232292	L
Pnck	16.4746	7.14693	2.17964	3.27894	0.00104196	0.0394588	L
Ppil6	98.1324	9.77673	2.00437	4.8777	1.07329e-06	0.000352034	L
Prox2os	27.3317	7.56213	2.17939	3.46984	0.000520777	0.0234782	L
Pyurf	89.9702	6.9779	1.89416	3.6839	0.000229691	0.0130381	L
Ropn1l	29.2547	7.61719	2.17937	3.49514	0.000473809	0.0221141	L
Rpl23a-ps3	74.0287	8.34586	2.17914	3.82989	0.000128198	0.00906115	L
Rufy4	45.2791	8.68401	2.07518	4.18469	2.85551e-05	0.00361286	L
Sctr	20.6728	7.33367	2.17952	3.36482	0.000765942	0.0311982	L
Sema3e	45.6591	8.91944	2.02656	4.40127	1.07617e-05	0.00189284	L
Sft2d1	69.6632	8.29974	2.17915	3.80872	0.000139691	0.00958493	L
Sgf29	99.8002	8.56903	2.1791	3.93238	8.4109e-05	0.00681338	L
Shisa7	33.5688	7.5015	1.97887	3.79079	0.000150167	0.00986994	L
Slc25a13	132.142	6.17555	1.92457	3.2088	0.00133288	0.0474021	L
Slc38a1	195.461	6.65936	1.67302	3.98044	6.87883e-05	0.00616496	L
Srsf12	13.0347	6.95208	2.1798	3.18931	0.00142611	0.0497467	L
Stau2	216.816	5.03976	1.53529	3.28262	0.00102849	0.0391578	L
Stbd1	541.991	4.33942	1.24545	3.48423	0.000493563	0.022785	L
Tbcc	71.069	7.52777	1.80113	4.17946	2.922e-05	0.00361286	L
Tcp11	13.5219	7.6032	2.05933	3.69207	0.000222438	0.0128009	L
Timm50	49.3141	8.03285	2.17921	3.68612	0.000227697	0.0129839	L
Tmem231	64.2757	8.23817	2.17916	3.78044	0.000156553	0.0101391	L
Tmem62	50.5129	6.53196	2.0249	3.22582	0.00125613	0.0452062	L
Tonsl	105.303	6.59019	1.85642	3.54995	0.000385304	0.019324	L
Trmt5	33.7176	7.73146	2.17932	3.54765	0.000388681	0.0194154	L
Tspan8	1655.7	5.06635	1.21163	4.18142	2.8969e-05	0.00361286	L
Ttc41	28.8217	6.91902	2.03866	3.3939	0.000689052	0.0290705	L
Vmn1r-ps14	32.9291	5.7217	1.68024	3.40529	0.000660933	0.0282144	L
Vmn1r202	35.5976	7.77494	2.1793	3.56764	0.000360217	0.0185884	L
Wdr75	53.1828	8.09183	2.1792	3.71322	0.000204642	0.0120588	L
Wnt7a	58.0835	8.16025	2.17918	3.74465	0.000180648	0.0112665	L
Wnt7b	28.6915	5.90575	1.83974	3.21011	0.00132685	0.0473419	L
Zcchc3	21.02	7.3476	2.17951	3.37122	0.000748357	0.0308432	L
Zfp612	231.654	6.26029	1.91282	3.2728	0.00106487	0.0400547	L
Zfp691	20.9141	7.34333	2.17951	3.36926	0.000753704	0.0309332	L
Zscan2	191.821	6.0312	1.58691	3.8006	0.000144344	0.00969125	L
1700109H08Rik	83.5882	5.54954	1.69237	3.27915	0.0010412	0.0347659	H
1700110K17Rik	11.7913	7.5777	2.03976	3.715	0.000203203	0.0116618	H
1810062G17Rik	14.9769	7.09718	2.17979	3.2559	0.00113035	0.0366643	H
2810459M11Rik	93.6198	6.35222	1.62223	3.91574	9.0128e-05	0.00673963	H
4632433K11Rik	38.0839	7.85695	2.17932	3.60524	0.000311867	0.0154421	H
5330417C22Rik	612.481	4.36019	1.34485	3.24215	0.00118633	0.0378899	H
6430550D23Rik	29.1231	7.64163	2.17941	3.50628	0.000454425	0.0200149	H
9230112E08Rik	57.6626	9.24646	2.01239	4.59475	4.33258e-06	0.000949216	H
9430037G07Rik	15.2119	7.74475	2.06092	3.7579	0.000171343	0.0104377	H
9530097N15Rik	41.1012	7.91748	2.17929	3.63305	0.000280087	0.0145739	H
Adamts16	22.4298	7.43014	2.17954	3.40905	0.000651902	0.0250255	H
Adcy1	13.6268	7.01828	2.17987	3.21959	0.00128373	0.0401786	H
Akip1	24.0301	7.48622	2.1795	3.43483	0.000592915	0.023656	H
Aldh1l1	1056.29	4.00476	1.22579	3.2671	0.00108657	0.0355211	H
Aldh3b1	12.1313	6.11775	1.86797	3.27509	0.00105629	0.0348045	H
Alg14	29.7568	8.04094	1.91426	4.20055	2.66266e-05	0.00266749	H
Ankrd1	2564.82	5.39627	1.13224	4.766	1.87917e-06	0.00052149	H
Ankrd13b	327.532	3.86912	1.1745	3.29427	0.000986769	0.033761	H
Aqp11	60.877	5.79711	1.83888	3.15252	0.00161866	0.0466991	H
Atoh8	787.386	4.14346	1.19198	3.47612	0.000508728	0.0214791	H
AW047730	16.2832	7.16651	2.17973	3.2878	0.00100975	0.0340805	H
B230303O12Rik	57.9883	6.46999	2.02479	3.19539	0.00139642	0.0424293	H
B3gat3	36.0778	8.721	2.02703	4.30235	1.68997e-05	0.00211043	H
Capsl	36.2308	7.81726	2.17933	3.587	0.000334506	0.0163176	H
Car13	23.4367	7.46561	2.17951	3.42536	0.000613994	0.0241879	H
Ccdc181	218.507	4.92535	1.53458	3.20957	0.00132934	0.0410912	H
Chid1	57.5623	7.01641	1.57669	4.45009	8.58362e-06	0.00146839	H
Clcf1	1474.12	4.25869	1.27019	3.35279	0.000800001	0.028874	H
Clu	21755.7	3.74711	1.0827	3.4609	0.000538378	0.022189	H
Cox5b-ps	19.5245	7.31601	2.17961	3.35656	0.000789175	0.0286489	H
Cplane2	32.256	5.18286	1.49365	3.46992	0.000520611	0.0218902	H
Ctdsp2-ps	52.3159	7.44029	2.13215	3.48958	0.000483785	0.0208328	H
Cyp4x1	54.0677	7.24844	1.51785	4.77547	1.7929e-06	0.0005188	H
Cys1	287.396	4.24024	1.29432	3.27605	0.00105271	0.0348045	H
D030028A08Rik	84.9085	7.34262	2.05615	3.57105	0.000355549	0.016947	H
Dclre1b	23.5797	6.89146	2.03289	3.38999	0.000698956	0.0261594	H
Dhps	31.5562	7.70679	2.17938	3.53623	0.000405886	0.0183649	H
Dhrs1	14.9045	6.64584	1.89686	3.50361	0.000459	0.0201027	H
Dmgdh	48.0386	8.88153	2.05367	4.3247	1.52736e-05	0.00200776	H
Dnttip1	80.2305	7.25666	2.0201	3.59223	0.000327856	0.0161192	H
Dpysl4	131.607	7.03414	1.91567	3.67191	0.000240749	0.0129589	H
Dsc2	292.842	6.13938	1.89001	3.24832	0.00116088	0.0374601	H
E330032C10Rik	74.7827	5.80376	1.83669	3.15991	0.0015782	0.0458339	H
E430024I08Rik	48.752	8.05157	2.17924	3.69466	0.000220181	0.0121129	H
Eaf2	32.9187	8.66142	2.01942	4.28906	1.79429e-05	0.00215452	H
Eme2	109.488	5.92042	1.86625	3.17236	0.00151206	0.0446495	H
Eral1	28.4645	7.62353	2.17942	3.49796	0.000468837	0.0204001	H
Esrp1	252.169	4.40733	1.32474	3.32694	0.000878044	0.0310624	H
Ext1	887.694	4.42701	1.18299	3.74221	0.000182408	0.0108991	H
Fancd2	36.5587	7.8243	2.17933	3.59023	0.000330385	0.0161798	H
Fbxo43	79.7115	9.3728	2.05277	4.56592	4.973e-06	0.00100166	H
Flrt1	203.018	4.15988	1.26357	3.29216	0.000994202	0.0337838	H
Fsd1l	51.2377	8.09035	2.17923	3.71248	0.000205242	0.0117035	H
Gm10517	32.2846	7.72508	2.17937	3.54463	0.000393157	0.0180543	H
Gm12918	79.6346	8.42744	2.17914	3.86732	0.000110038	0.00767686	H
Gm12946	46.5738	8.01571	2.17926	3.67819	0.000234899	0.012754	H
Gm14269	45.8907	9.02334	2.01142	4.48605	7.25566e-06	0.00129618	H
Gm14636	438.462	4.16756	1.28212	3.25052	0.00115194	0.0372681	H
Gm15670	10.4034	7.43747	2.04525	3.63646	0.000276408	0.0144426	H
Gm16011	152.218	6.90613	1.60275	4.30891	1.64059e-05	0.00209058	H
Gm30371	24.3872	7.49813	2.17949	3.44031	0.000581055	0.0232571	H
Gm3555	89.3159	8.51308	2.17913	3.90665	9.35847e-05	0.00689236	H
Gm36033	13.5173	7.01208	2.17987	3.21674	0.00129657	0.0404789	H
Gm37010	27.689	6.35016	1.77751	3.57251	0.000353571	0.0169172	H
Gm37039	37.1896	8.10873	1.99215	4.07033	4.69464e-05	0.0040713	H
Gm37258	105.895	6.75324	1.54593	4.3684	1.25158e-05	0.00181878	H
Gm37285	28.3679	8.53007	2.01527	4.23271	2.3089e-05	0.0024961	H
Gm37436	12.4405	6.94266	2.17994	3.18479	0.0014486	0.043486	H
Gm37849	21.1631	7.38275	2.17957	3.38725	0.000705958	0.0262107	H
Gm37864	16.3721	6.79106	2.12618	3.19403	0.00140303	0.0425269	H
Gm39041	845.494	4.83771	1.13965	4.24492	2.18668e-05	0.00241657	H
Gm40893	24.1398	6.43964	1.90439	3.38147	0.000720998	0.0266385	H
Gm42847	34.3853	7.15538	2.12785	3.36273	0.000771752	0.0281802	H
Gm42937	24.3971	7.49869	2.17949	3.44057	0.0005805	0.0232571	H
Gm42994	12.3763	6.9384	2.17995	3.18283	0.00145844	0.0436764	H
Gm43099	40.9945	6.13835	1.96498	3.12387	0.00178488	0.0498649	H
Gm44224	28.2493	7.61739	2.17943	3.49513	0.000473826	0.0205456	H
Gm44427	24.3967	7.49861	2.17949	3.44053	0.000580579	0.0232571	H
Gm44673	15.532	7.89687	2.02568	3.89839	9.68354e-05	0.00704624	H
Gm44834	22.5796	6.82161	2.02403	3.37031	0.000750849	0.0275783	H
Gm45074	22.4624	7.43093	2.17953	3.40941	0.000651033	0.0250255	H
Gm45566	14.0722	7.04553	2.17984	3.23213	0.00122871	0.0387485	H
Gm45779	86.3791	6.17043	1.59506	3.86846	0.000109525	0.00767686	H
Gm48111	160.497	8.9335	2.1789	4.10001	4.13132e-05	0.003659	H
Gm48285	57.4809	8.01202	2.12477	3.77077	0.000162742	0.0100114	H
Gm48603	63.2563	7.07039	2.05018	3.44866	0.000563367	0.0229164	H
Gm49601	73.976	8.37194	2.17916	3.84183	0.000122122	0.00823583	H
Gm50161	28.8718	7.63407	2.17942	3.5028	0.000460392	0.0201027	H
Gm5913	26.2302	6.74426	2.13952	3.15223	0.00162029	0.0466991	H
Gm7180	13.7828	7.02787	2.17986	3.224	0.00126412	0.039664	H
Gnaz	65.8998	8.19935	1.81357	4.52111	6.15153e-06	0.00118185	H
Got2	396.051	3.7223	1.14879	3.2402	0.00119444	0.0380515	H
Gpr37	13.2027	6.99233	2.17989	3.20765	0.00133826	0.0412646	H
Grhl2	544.58	4.19706	1.2487	3.36114	0.000776204	0.0282601	H
Gstm6	34.2764	6.92346	2.13395	3.24444	0.00117682	0.0378765	H
Gtf2h4	34.0358	7.37441	2.11441	3.48769	0.00048721	0.020892	H
H2al3	27.6314	7.59965	2.17944	3.48698	0.000488506	0.020892	H
H2bc8	63.2108	8.25252	2.17919	3.78697	0.000152493	0.00966665	H
Hint2	13.4304	7.00659	2.17988	3.21421	0.00130802	0.0406334	H
Ipp	53.8657	8.12909	2.17922	3.73028	0.00019127	0.011214	H
Irf6	949.179	4.64404	1.24315	3.73572	0.000187178	0.0110781	H
Kctd15	30.0811	7.66756	2.1794	3.5182	0.00043449	0.0193688	H
Lamtor5	26.1202	7.55412	2.17946	3.46605	0.000528162	0.0220444	H
Leprotl1	38.5565	7.86667	2.17931	3.6097	0.000306548	0.0153742	H
Lmbr1	46.3719	6.82897	2.03622	3.35375	0.00079725	0.0288582	H
Lyrm1	18.5479	7.27381	2.17964	3.33715	0.000846408	0.0302864	H
Mad2l1bp	19.0328	7.29523	2.17963	3.34701	0.00081689	0.0293986	H
Mal2	285.657	6.30035	1.90146	3.31343	0.000921606	0.0322381	H
Map9	109.757	5.98519	1.70085	3.51894	0.000433273	0.0193688	H
Marchf3	130.122	6.98482	2.04664	3.41282	0.000642947	0.0250129	H
Marchf8	285.054	5.00175	1.24352	4.02226	5.7643e-05	0.00489691	H
Mboat2	38.0057	7.85518	2.17932	3.60442	0.000312849	0.0154421	H
Meltf	101.857	6.68098	1.84591	3.61934	0.000295359	0.0149419	H
Mmp15	743.291	4.21899	1.31422	3.21026	0.00132617	0.0410912	H
Mthfsl	32.0094	7.71807	2.17938	3.54141	0.000397994	0.0182057	H
Necab2	76.379	6.40127	2.04555	3.12936	0.00175187	0.0492733	H
Nmrk2	52.6254	7.2223	1.56981	4.60076	4.20958e-06	0.000938736	H
Nrep	48.748	5.57704	1.57594	3.53886	0.000401855	0.0182486	H
Nrip3	51.538	8.09483	2.17923	3.71453	0.000203578	0.0116618	H
Nup43	23.7855	7.4778	2.17951	3.43096	0.000601444	0.0239199	H
Olfr267	18.9235	7.86285	2.08198	3.77663	0.000158965	0.00990588	H
Olfr39	22.1726	6.99455	2.12459	3.29218	0.000994136	0.0337838	H
Olfr889	29.1371	5.10006	1.55491	3.27998	0.00103816	0.0347573	H
Ormdl1	21.8757	8.1543	2.04591	3.98566	6.72942e-05	0.00556536	H
Osgin2	32.7333	7.73599	2.17937	3.54965	0.000385743	0.0179745	H
Pacc1	71.5461	8.3468	2.17916	3.83028	0.000127998	0.00850234	H
Pim2	34.2105	7.50531	2.11334	3.5514	0.000383188	0.0179223	H
Piwil2	27.4562	7.59453	2.17944	3.48462	0.000492828	0.0210049	H
Pkmyt1	28.8126	7.51131	1.73417	4.33137	1.48187e-05	0.00197565	H
Plppr2	17.7055	7.23574	2.17967	3.31964	0.000901329	0.0317065	H
Poli	64.3111	5.51558	1.61381	3.41774	0.000631431	0.0247189	H
Prom2	40.2655	7.9012	2.1793	3.62557	0.000288321	0.0147564	H
Prrg4	169.844	4.9647	1.58555	3.13122	0.00174081	0.0490728	H
Pstpip2	50.1763	8.07401	2.17924	3.70497	0.000211415	0.0118392	H
Pxmp2	36.1239	7.81481	2.17933	3.58587	0.000335951	0.0163243	H
Pygl	53.0491	5.89553	1.85973	3.17011	0.00152383	0.0448812	H
Rab11fip1	591.202	3.90874	1.22892	3.18062	0.0014696	0.0436961	H
Rab39b	12.3094	6.93369	2.17995	3.18066	0.0014694	0.0436961	H
Rabl2	21.4558	7.39397	2.17956	3.39241	0.000692795	0.0261378	H
Rap1gap	708.012	3.89706	1.20431	3.23592	0.00121253	0.0384318	H
Rassf4	10.1536	7.37105	2.05729	3.5829	0.000339803	0.0164475	H
Rhov	262.414	4.87745	1.55992	3.12674	0.00176756	0.0496029	H
Rnf32	10.9218	6.83317	2.18007	3.13438	0.00172215	0.0489892	H
Rsl1	30.4702	8.46834	2.04781	4.13532	3.54453e-05	0.00330329	H
Rundc3b	118.107	6.29524	1.9011	3.31136	0.000928444	0.0323461	H
Rybp-ps	26.1419	7.55451	2.17946	3.46623	0.000527813	0.0220444	H
Scnn1b	17.3001	7.21679	2.17969	3.31093	0.000929871	0.0323461	H
Serpina10	53.0903	7.73515	1.9946	3.87805	0.000105299	0.00747143	H
Slc22a18	11.4182	6.87089	2.18002	3.15175	0.00162295	0.0466991	H
Slc25a48	119.458	6.45823	1.6284	3.966	7.30896e-05	0.0059269	H
Slc31a1	254.931	6.30401	1.71858	3.66816	0.000244306	0.013038	H
Slc3a1	11.2713	6.85956	2.18004	3.14653	0.0016522	0.0473869	H
Slc7a13	50.4721	4.61141	1.46067	3.15704	0.0015938	0.0461795	H
Slc7a4	23.4481	7.46616	2.17951	3.42561	0.000613416	0.0241879	H
Sugct	41.2829	7.69939	2.11719	3.63661	0.00027625	0.0144426	H
Sult1b1	30.6965	7.68294	2.17939	3.52527	0.000423054	0.0190039	H
Sult2b1	26.7261	8.47292	2.0147	4.20554	2.60454e-05	0.00266749	H
Taco1	33.4468	7.75323	2.17936	3.55757	0.0003743	0.0177055	H
Tcf24	115.457	6.56252	2.03513	3.22462	0.0012614	0.039664	H
Tex14	12.9485	6.97589	2.17991	3.20008	0.00137389	0.0419491	H
Thtpa	25.325	7.52895	2.17948	3.45448	0.00055136	0.022575	H
Tmem200a	15.449	5.95765	1.90183	3.1326	0.00173267	0.0490648	H
Tmem220	41.6743	5.1696	1.58026	3.27136	0.0010703	0.0351733	H
Tmem246	25.4217	7.53178	2.17947	3.45578	0.000548702	0.0225401	H
Tmem60	38.2209	7.85967	2.17931	3.60649	0.000310372	0.0154421	H
Tmem8	56.614	9.13693	2.0332	4.49387	6.99387e-06	0.00129618	H
Tmtc4	36.8307	7.63564	2.11403	3.61189	0.000303969	0.0153063	H
Trib3	15.7807	7.14025	2.17975	3.27572	0.00105395	0.0348045	H
Tsen2	12.595	6.95297	2.17993	3.18953	0.00142502	0.0430341	H
Ttr	487.273	4.55114	1.37526	3.3093	0.000935281	0.0324439	H
Ttyh1	58.0084	7.54056	1.91221	3.94338	8.0341e-05	0.00627062	H
Tubb2a	496.704	4.21546	1.26372	3.33576	0.000850655	0.0303514	H
Ube2n-ps1	14.4496	7.06733	2.17982	3.24216	0.00118626	0.0378899	H
Ubtd2	53.617	6.86981	1.80548	3.80498	0.000141814	0.00922385	H
Uros	16.7782	7.19104	2.17971	3.29908	0.000970013	0.0333706	H
Xkr4	12.041	6.91552	2.17997	3.1723	0.00151239	0.0446495	H
Ybx2	29.1535	7.64229	2.17941	3.50658	0.000453901	0.0200149	H
Zfp128	22.5785	7.4352	2.17953	3.41137	0.000646365	0.0250255	H
Zfp212	148.305	5.11462	1.61728	3.16249	0.00156426	0.0455348	H
